# Potential of imputation for cost-efficient genomic selection for resistance to *Flavobacterium columnare* in rainbow trout (*Oncorhynchus mykiss*)

**DOI:** 10.1101/2023.01.04.522693

**Authors:** C. Fraslin, D. Robledo, A. Kause, R.D. Houston

## Abstract

**Background:** *Flavobacterium columnare* is the pathogen agent of columnaris disease, a major emerging disease affecting rainbow trout aquaculture. Selective breeding using genomic selection has potential to achieve cumulative improvement of host resistance. However, genomic selection is expensive partly due to the cost of genotyping high numbers of animals using high-density SNP arrays. The objective of this study was to assess the efficiency of genomic selection for resistance to *F. columnare* using *in silico* low-density (LD) panels combined with imputation. After a natural outbreak of columnaris disease, 2,874 challenged fish and 469 fish from the parental generation (n=81 parents) were genotyped with 27,907 SNPs. The efficiency of genomic prediction using LD-panels was assessed for panels of 10 different densities, created *in silico* using two sampling methods, random and equally spaced. All LD-panels were also imputed to the full 28K HD-panel using the parental generation as the reference population, and genomic predictions were reevaluated. The potential of prioritizing SNPs showing association with resistance to *F. columnare* was also tested for the six lower densities.

**Results:** Similar results were obtained with random and equally spaced sampling of SNPs for accuracy of both imputation and genomic predictions. Using LD-panels of at least 3,000 makers or lower density panels (as low as 300 markers) combined with imputation resulted in comparable accuracy to the 28K HD-panel and 11% higher accuracy than pedigree-based predictions.

**Conclusions:** Compared to using the commercial HD-panel, LD-panels with imputation may provide a more affordable route to genomic prediction of breeding values, supporting wider adoption of genomic selection in aquaculture breeding programmes.
