## Supplementary Tables for "Potential of imputation for cost-efficient genomic selection for resistance to *Flavobacterium columnare* in rainbow trout (*Oncorhynchus mykiss*)"

### Sheet: Table_S1
SNP density	panel replicate	EquiLD	RanLD								EquiLD		RanLD
300	rep1	300	314							LD-panel	mean	sd	mean	sd
300	rep2	300	314							300	299.4	0.489898	314	0
300	rep3	300	314							500	498	0.774597	514	0
300	rep4	300	314							700	698.1	0.3	714	0
300	rep5	299	314							1000	998.6	3.07246	1014	0
300	rep6	299	314							3000	3001.8	12.9677	3011	0
300	rep7	299	314							5000	5005.5	40.1976	5013	0
300	rep8	299	314							7000	7020.4	71.9864	7015	0
300	rep9	299	314							10000	10046.1	152.18	10010	0
300	rep10	299	314							150000	15104	306.06	15013	0
500	rep1	499	514							20000	19039.9	54.8552	19803	0
500	rep2	499	514
500	rep3	499	514
500	rep4	498	514
500	rep5	498	514
500	rep6	498	514
500	rep7	498	514
500	rep8	497	514
500	rep9	497	514
500	rep10	497	514
700	rep1	699	714
700	rep2	698	714
700	rep3	698	714
700	rep4	698	714
700	rep5	698	714
700	rep6	698	714
700	rep7	698	714
700	rep8	698	714
700	rep9	698	714
700	rep10	698	714
1000	rep1	1003	1014
1000	rep2	1003	1014
1000	rep3	1002	1014
1000	rep4	1000	1014
1000	rep5	999	1014
1000	rep6	996	1014
1000	rep7	997	1014
1000	rep8	996	1014
1000	rep9	995	1014
1000	rep10	995	1014
3000	rep1	2981	3011
3000	rep2	3022	3011
3000	rep3	3017	3011
3000	rep4	3014	3011
3000	rep5	3007	3011
3000	rep6	3003	3011
3000	rep7	3002	3011
3000	rep8	2996	3011
3000	rep9	2991	3011
3000	rep10	2985	3011
5000	rep1	4945	5013
5000	rep2	5067	5013
5000	rep3	5059	5013
5000	rep4	5038	5013
5000	rep5	5024	5013
5000	rep6	5014	5013
5000	rep7	5000	5013
5000	rep8	4985	5013
5000	rep9	4967	5013
5000	rep10	4956	5013
7000	rep1	6905	7015
7000	rep2	7131	7015
7000	rep3	7111	7015
7000	rep4	7084	7015
7000	rep5	7060	7015
7000	rep6	7032	7015
7000	rep7	6997	7015
7000	rep8	6987	7015
7000	rep9	6961	7015
7000	rep10	6936	7015
10000	rep1	9804	10010
10000	rep2	10277	10010
10000	rep3	10220	10010
10000	rep4	10197	10010
10000	rep5	10127	10010
10000	rep6	10063	10010
10000	rep7	10032	10010
10000	rep8	9967	10010
10000	rep9	9924	10010
10000	rep10	9850	10010
15000	rep1	14643	15013
15000	rep2	15597	15013
15000	rep3	15491	15013
15000	rep4	15365	15013
15000	rep5	15254	15013
15000	rep6	15135	15013
15000	rep7	15036	15013
15000	rep8	14962	15013
15000	rep9	14818	15013
15000	rep10	14739	15013
20000	rep1	19001	19803
20000	rep2	18905	19803
20000	rep3	19015	19803
20000	rep4	19059	19803
20000	rep5	19075	19803
20000	rep6	19114	19803
20000	rep7	19077	19803
20000	rep8	19052	19803
20000	rep9	19072	19803
20000	rep10	19029	19803

### Sheet: Tables_S2
ACCURACY
	RanLD		RanLD - IMPUTED		EquiLD		EquiLD - IMPUTED		TOP-LD
LD	Mean	+/- SD	Mean	+/- SD	Mean	+/- SD	Mean	+/- SD	Mean	+/- SD
300	0.571067	0.0801574	0.646346	0.0776147	0.580756	0.0729947	0.634711	0.076548	0.619359	0.0716729
500	0.591518	0.0769848	0.631447	0.0778464	0.588503	0.0724231	0.631485	0.0775228	0.656008	0.161041
700	0.611931	0.0778123	0.641815	0.0767742	0.614804	0.0739185	0.646688	0.0750833	0.63275	0.0736651
1000	0.615899	0.076187	0.641236	0.0763769	0.605783	0.0713398	0.629753	0.0757531	0.634691	0.0741938
3000	0.655695	0.0740171	0.64933	0.0752248	0.661856	0.0756103	0.651689	0.0759362	0.643378	0.0721394
5000	0.662999	0.0754109	0.650547	0.0758679	0.668962	0.0749773	0.648335	0.075746	0.646294	0.0737287
7000	0.675103	0.0748997	0.652617	0.0756529	0.668789	0.0750661	0.651309	0.075509	-	-
10000	0.674653	0.0743684	0.652704	0.0754745	0.677309	0.0751574	0.651731	0.0755962	-	-
15000	0.680011	0.0745567	0.653175	0.0755683	0.678838	0.0745958	0.653448	0.075539	-	-
20000	0.681781	0.0748109	0.655536	0.0757595	0.673165	0.0753193	0.652163	0.0761187	-	-
BIAS
	RanLD		RanLD - IMPUTED		EquiLD		EquiLD - IMPUTED		TOP-LD
LD	Mean	+/- SD	Mean	+/- SD	Mean	+/- SD	Mean	+/- SD	Mean	+/- SD
300	1.02476	0.160739	1.00656	0.144425	1.01874	0.145878	1.01133	0.146962	0.589888	0.0782412
500	1.01433	0.151644	1.00828	0.148445	1.01642	0.147614	1.01236	0.147876	0.602388	0.14347
700	1.01636	0.148874	1.00604	0.145166	1.02563	0.148134	1.00143	0.13982	0.57087	0.0789601
1000	1.01551	0.146929	1.00772	0.14462	1.02862	0.146104	1.00696	0.145759	0.562533	0.078229
3000	1.00756	0.135596	1.00512	0.141048	1.00383	0.137342	1.00481	0.140632	0.560354	0.0744954
5000	1.00386	0.135814	1.00588	0.141306	1.00176	0.13428	1.00753	0.141748	0.573915	0.0770485
7000	1.00491	0.133504	1.00505	0.140346	1.00155	0.134925	1.0064	0.140502	-	-
10000	1.00196	0.13302	1.00579	0.140187	0.999991	0.133577	1.00676	0.140696	-	-
15000	1.00166	0.132649	1.00645	0.140245	1.00041	0.132968	1.00599	0.140235	-	-
20000	1.00084	0.132695	1.00535	0.140087	1.00382	0.135379	1.00594	0.141208	-	-

### Sheet: Table_S3
	RanLD				RanLD - IMPUTED
	SNP density	Average Accuracy	%increase PBLUP	%increase HD-GBLUP	Average Accuracy	%increase PBLUP	%increase HD-GBLUP	%increase LD
	300	0.571067	-0.0328348	-0.160263	0.646346	0.0946588	-0.0495673	0.116469
	500	0.591518	0.00180046	-0.130191	0.631447	0.069425	-0.0714765	0.0632345
	700	0.611931	0.0363729	-0.100174	0.641815	0.0869844	-0.0562306	0.0465614
	1000	0.615899	0.0430928	-0.0943392	0.641236	0.0860044	-0.0570815	0.0395132
	3000	0.655695	0.110492	-0.0358204	0.64933	0.0997126	-0.0451794	-0.0098018
	5000	0.662999	0.122862	-0.0250803	0.650547	0.101774	-0.0433899	-0.01914
	7000	0.675103	0.143362	-0.00728114	0.652617	0.105279	-0.040346	-0.034455
	10000	0.674653	0.1426	-0.00794253	0.652704	0.105426	-0.0402189	-0.0336289
	15000	0.680011	0.151673	-6.46018e-05	0.653175	0.106224	-0.0395261	-0.0410854
	20000	0.681781	0.154672	0.00253909	0.655438	0.110057	-0.0361982	-0.0401921
	EquiLD				EquiLD - IMPUTED
	SNP density	Average Accuracy	%increase PBLUP	%increase HD-GBLUP	Average Accuracy	%increase PBLUP	%increase HD-GBLUP	%increase LD
	300	0.580756	-0.0164255	-0.146016	0.634711	0.0749531	-0.0666767	0.0929046
	500	0.588503	-0.00330536	-0.134624	0.631485	0.0694891	-0.0714208	0.0730359
	700	0.614804	0.0412392	-0.0959487	0.646688	0.0952368	-0.0490655	0.051859
	1000	0.605783	0.0259606	-0.109214	0.629753	0.0665559	-0.0739675	0.0395681
	3000	0.661856	0.120925	-0.0267614	0.651689	0.103708	-0.0417105	-0.0153602
	5000	0.668962	0.132962	-0.016311	0.648335	0.0980278	-0.0466422	-0.0308342
	7000	0.668789	0.132668	-0.0165658	0.651309	0.103064	-0.0422694	-0.0261366
	10000	0.677309	0.147098	-0.00403747	0.651731	0.103778	-0.0416495	-0.0377645
	15000	0.678838	0.149687	-0.00178898	0.653448	0.106687	-0.0391237	-0.0374017
	20000	0.673165	0.140079	-0.0101312	0.652163	0.104511	-0.0410132	-0.0311981
	Top-LD
	SNP density	Average Accuracy	%increase PBLUP	%increase HD-GBLUP
	300	0.619359	0.0489535	-0.0892508
	500	0.656008	0.111021	-0.0353605
	700	0.63275	0.0716325	-0.0695598
	1000	0.634691	0.07492	-0.0667055
	3000	0.643378	0.0896313	-0.0539324
	5000	0.646294	0.0945707	-0.0496438
